# CEACAM5/6^+^ Tumor Cells and IL-1β^+^ Macrophages Drive Resistance to Chemo-immunotherapy in Gastric Cancer

**DOI:** 10.64898/2026.03.05.708917

**Authors:** Jian Chen, Liudeng Zhang, Yikai Luo, Xiaying Han, Muxing Kang, Jing Chen, Wei Liu, Zhenzhen Xun, Guofeng Chen, Ke Chen, Shenbin Xu, Chaoyang Zhang, Zhiwei Wu, Wenxuan Wu, Zhixing Hao, Yaxuan Han, Qiaowei Lin, Yewei Xu, Lie Wang, Han Liang

**Affiliations:** Department of Gastrointestinal Surgery, The Second Affiliated Hospital, Zhejiang University School of Medicine, Hangzhou 310000, China; Cancer Center, Zhejiang University, Hangzhou 310058, China; Graduate Program in Quantitative and Computational Biosciences, Baylor College of Medicine, Houston, TX 77030, USA; Department of Bioinformatics and Computational Biology, The University of Texas MD Anderson Cancer Center, Houston, TX 77030, USA; Institute of Immunology and Bone Marrow Transplantation Center, The First Affiliated Hospital, Zhejiang University School of Medicine, Hangzhou 310006, China; Liangzhu Laboratory, Zhejiang University Medical Center, Hangzhou 311121, China; Department of Systems Biology, The University of Texas MD Anderson Cancer Center, Houston, TX 77030, USA

## Abstract

Chemo-immunotherapy is a first-line treatment for advanced gastric cancer, yet response rates remain limited and resistance mechanisms are poorly defined. Here we generate a single-cell atlas of 542,121 cells from 35 patients treated with anti–PD-1 plus chemotherapy, profiling pre- and post-treatment tumors linked to clinical response. Integrating spatial transcriptomics, immunohistochemistry, and bulk RNA sequencing, we identify two temporally distinct resistance programs. Intrinsic resistance in pre-treatment non-responders is marked by enrichment of CEACAM5/6⁺ tumor cells that form immune-excluded spatial niches characterized by macrophage recruitment and CD8⁺ T-cell exhaustion. Acquired resistance in post-treatment non-responders is driven by expansion of IL-1β⁺ macrophages, which induces coordinated NF-κB activation across tumor and stromal compartments, promoting PD-L1 upregulation, epithelial–mesenchymal transition, and chronic inflammation. These findings delineate an evolutionary trajectory of resistance and nominate CEACAM5/6 and IL-1β as predictive biomarkers and therapeutic targets to improve anti–PD-1–based combination strategies.
