## Supplementary material for "CEACAM5/6^+^ Tumor Cells and IL-1β^+^ Macrophages Drive Resistance to Chemo-immunotherapy in Gastric Cancer": Table S1

Patient ID	Sample	Age	Sex	cTNM stage	Differentiation	Anatomical site	Tumor type	Biopsy method	Treatment phase	Treatment regimes	R/NR Grouping
P1	P01-M1	70	M	T4aN3M1		Liver	Metastatic	Ultrasound guided percutaneous liver biopsy	Pre	Neoadjuvant	NR
P1	P01-P1	70	M	T4aN3M1	Poor	Stomach	Primary	Gastroscopic biopsy	Pre	Neoadjuvant	NR
P1	P01-P2	70	M	T4aN3M1	Poor	Stomach	Primary	Gastroscopic biopsy	Post	Neoadjuvant	NR
P2	P02-M1	55	M	T4aN3M1		Liver	Metastatic	Ultrasound guided percutaneous liver biopsy	Pre	Neoadjuvant	NR
P2	P02-P1	55	M	T4aN3M1	Moderate to poor	Stomach	Primary	Gastroscopic biopsy	Pre	Neoadjuvant	NR
P3	P03-M1	46	F	T4bN2M1		Liver	Metastatic	Ultrasound guided percutaneous liver biopsy	Pre	Neoadjuvant	R
P3	P03-P1	46	F	T4bN2M1	Moderate to high	Stomach	Primary	Gastroscopic biopsy	Pre	Neoadjuvant	R
P4	P04-M1	69	M	T4aN2M1		Liver	Metastatic	Ultrasound guided percutaneous liver biopsy	Pre	Neoadjuvant	R
P4	P04-P1	69	M	T4aN2M1	Moderate to high	Stomach	Primary	Gastroscopic biopsy	Pre	Neoadjuvant	R
P5	P05-P2	68	M	T4aN3M1	Moderate to poor	Stomach	Primary	Surgery specimen	Post	Neoadjuvant	R
P6	P06-P2	57	M	T4aN2M1	Poor	Stomach	Primary	Gastroscopic biopsy	Post	Neoadjuvant	NR
P7	P07-P2	69	M	T4aN2M1	Poor	Stomach	Primary	Surgery specimen	Post	Neoadjuvant	NR
P8	P08-M1	43	F	T0N0M1		Ovary	Metastatic	Surgery specimen	Pre	Palliative therapy
P9	P09-M1	50	F	T0N0M1		Ovary	Metastatic	Surgery specimen	Pre	Palliative therapy
P10	P10-M2	52	F	T4aN2M1		Liver	Metastatic	Ultrasound guided percutaneous liver biopsy	Post	Neoadjuvant	R
P10	P10-P2	52	F	T4aN2M1	Moderate to poor	Stomach	Primary	Gastroscopic biopsy	Post	Neoadjuvant	R
P11	P11-P2	70	M	T4aN2M1	Poor	Stomach	Primary	Gastroscopic biopsy	Post	Neoadjuvant	R
P12	P12-P2	74	M	T4bN3aMx	Moderate to poor	Stomach	Primary	Surgery specimen	Post	Neoadjuvant	R
P13	P13-P2	64	M	T4aN3M1	Moderate to poor	Stomach	Primary	Surgery specimen	Post	Neoadjuvant	R
P14	P14-M2	57	M	T4aN2M1		Liver	Metastatic	Ultrasound guided percutaneous liver biopsy	Post	Neoadjuvant	NR
P14	P14-P2	57	M	T4aN2M1	Poor	Stomach	Primary	Gastroscopic biopsy	Post	Neoadjuvant	NR
P15	P15-P1	71	M	T4aN1M0	Moderate to poor	Stomach	Primary	Surgery specimen	Pre	Adjuvant therapy
P16	P16-M1	57	M	T0N0M1		Liver	Metastatic	Ultrasound guided percutaneous liver biopsy	Pre	Palliative therapy	NR
P17	P17-P1	75	M	T4aN1M0	Moderate	Stomach	Primary	Surgery specimen	Pre	Adjuvant therapy
P18	P18-P1	57	M	T3N0M0	Moderate to poor	Stomach	Primary	Surgery specimen	Pre	Adjuvant therapy
P19	P19-P1	74	M	T4aN0M0	Moderate to poor	Stomach	Primary	Surgery specimen	Pre	Adjuvant therapy
P20	P20-P1	69	M	T3N0M0	Moderate	Stomach	Primary	Surgery specimen	Pre	Adjuvant therapy
P21	P21-M1	71	F	T4aN2M1		Liver	Metastatic	Ultrasound guided percutaneous liver biopsy	Pre	Neoadjuvant	R
P21	P21-P1	71	F	T4aN2M1	Poor	Stomach	Primary	Gastroscopic biopsy	Pre	Neoadjuvant	R
P22	P22-M1	64	M	T4aN2M1		Liver	Metastatic	Ultrasound guided percutaneous liver biopsy	Pre	Neoadjuvant	R
P22	P22-P1	64	M	T4aN2M1	Poor	Stomach	Primary	Gastroscopic biopsy	Pre	Neoadjuvant	R
P23	P23-P2	65	M	T4bN2M1		Stomach	Primary	Gastroscopic biopsy	Post	Neoadjuvant	NR
P24	P24-P2	67	M	T4aN3Mx	Poor	Stomach	Primary	Gastroscopic biopsy	Post	Neoadjuvant	NR
P25	P25-B1	61	M	T4aN3aM1		Peripheral blood		Hemospasia from vein	Pre	Neoadjuvant	NR
P25	P25-M1	61	M	T4aN3aM1		Liver	Metastatic	Ultrasound guided percutaneous liver biopsy	Pre	Neoadjuvant	NR
P25	P25-P1	61	M	T4aN3aM1	Poor	Stomach	Primary	Gastroscopic biopsy	Pre	Neoadjuvant	NR
P26	P26-B1	70	M	T4bN2M1		Peripheral blood		Hemospasia from vein	Pre	Neoadjuvant	NR
P26	P26-M1	70	M	T4bN2M1		Liver	Metastatic	Ultrasound guided percutaneous liver biopsy	Pre	Neoadjuvant	NR
P26	P26-P1	70	M	T4bN2M1	Moderate	Stomach	Primary	Gastroscopic biopsy	Pre	Neoadjuvant	NR
P27	P27-B1	36	F	T0N0M1		Peripheral blood		Hemospasia from vein	Pre
P27	P27-M1	36	F	T0N0M1	Poor	Ovary	Metastatic	Surgery specimen	Pre	Palliative therapy
P28	P28-B1	80	M	T3N1M0		Peripheral blood		Hemospasia from vein	Pre
P28	P28-LN1_1	80	M	T3N1M0		Lymph node		Surgery specimen	Pre
P28	P28-LN1_2	80	M	T3N1M0		Lymph node		Surgery specimen	Pre
P28	P28-P1	80	M	T3N1M0		Stomach	Primary	Surgery specimen	Pre	Adjuvant therapy
P29	P29-B1	69	M	T3N2Mx		Peripheral blood		Hemospasia from vein	Pre
P29	P29-LN1	69	M	T3N2Mx		Lymph node		Surgery specimen	Pre
P29	P29-P1	69	M	T3N2Mx	Poor	Stomach	Primary	Surgery specimen	Pre	Adjuvant therapy
P29	P29-PLN1	69	M	T3N2Mx		Lymph node		Surgery specimen	Pre
P30	P30-B1	69	M	T3N1M0		Peripheral blood		Hemospasia from vein	Pre
P30	P30-LN1_1	69	M	T3N1M0		Lymph node		Surgery specimen	Pre
P30	P30-LN1_2	69	M	T3N1M0		Lymph node		Surgery specimen	Pre	Adjuvant therapy
P30	P30-P1	69	M	T3N1M0	Moderate to poor	Stomach	Primary	Surgery specimen	Pre
P31	P31-B1	82	M	T2N1M0		Peripheral blood		Hemospasia from vein	Pre
P31	P31-LN1_1	82	M	T2N1M0		Lymph node		Surgery specimen	Pre
P31	P31-LN1_2	82	M	T2N1M0		Lymph node		Surgery specimen	Pre
P31	P31-P1	82	M	T2N1M0	Moderate	Stomach	Primary	Surgery specimen	Pre	Adjuvant therapy
P32	P32-B1	78	M	T4aN2Mx		Peripheral blood		Hemospasia from vein	Pre
P32	P32-LN1	78	M	T4aN2Mx		Lymph node		Surgery specimen	Pre
P32	P32-P1	78	M	T4aN2Mx	Moderate to poor	Stomach	Primary	Surgery specimen	Pre	Adjuvant therapy
P32	P32-PLN1	78	M	T4aN2Mx		Lymph node		Surgery specimen	Pre
P33	P33-B1	76	M	T4aN2M1		Peripheral blood		Hemospasia from vein	Pre
P33	P33-M1	76	M	T4aN2M1		Liver	Metastatic	Ultrasound guided percutaneous liver biopsy	Pre
P33	P33-P1	76	M	T4aN2M1	Moderate to poor	Stomach	Primary	Gastroscopic biopsy	Pre	Neoadjuvant
P34	P34-B2	55	F	T4aN3M1		Peripheral blood		Hemospasia from vein	Post	Neoadjuvant	NR
P34	P34-P2	55	F	T4aN3M1	Poor	Stomach	Primary	Surgery specimen	Post	Neoadjuvant	NR
P35	P35-B1	64	F	T3N1M0		Peripheral blood		Hemospasia from vein	Pre
P35	P35-LN1_1	64	F	T3N1M0		Lymph node		Surgery specimen	Pre
P35	P35-LN1_2	64	F	T3N1M0		Lymph node		Surgery specimen	Pre
P35	P35-P1	64	F	T3N1M0		Stomach	Primary	Surgery specimen	Pre	Adjuvant therapy
