## Supplementary material for "CEACAM5/6^+^ Tumor Cells and IL-1β^+^ Macrophages Drive Resistance to Chemo-immunotherapy in Gastric Cancer": Table S2

Dataset ID	Year	Data type	Platform	Usage in paper	Note
PRJEB25780	2018	Bulk RNA-seq	Illumina HiSeq	BayesPrism deconvolution for cell-type-specific expression validation; CEACAM5/6 survival analysis	Only tumor samples were used.
TCGA-STAD	2014	Bulk RNA-seq (FPKM)	Illumina HiSeq	BayesPrism deconvolution; NF-kB pathway validation; survival analysis	Only tumor samples were used.
GSE183904	2022	scRNA-seq	10x Genomics Chromium 3'	Independent validation of macrophage subtype proportions and CEACAM expression patterns
GSE239676	2024	scRNA-seq	10x Genomics Chromium 3'	Independent validation of C3_Mac proportions and immunotherapy response association
GSE251950	2024	Spatial transcriptomics (Visium)	10x Genomics Visium	Spatial validation of CEACAM-immune cell proximity in gastrointestinal tissue
