## Supplementary material for "CEACAM5/6^+^ Tumor Cells and IL-1β^+^ Macrophages Drive Resistance to Chemo-immunotherapy in Gastric Cancer": Table S3

Signature	N_genes	Genes	Reference
T cell exhaustion (Tex)	19	PDCD1; CTLA4; HAVCR2; LAG3; TIGIT; CD244; CD160; TOX; TOX2; EOMES; PRDM1; NR4A1; NR4A2; NR4A3; ENTPD1; CD38; CXCL13; LAYN; TNFRSF9	Wherry & Kurachi, Nat Rev Immunol 2015
EMT (Mesenchymal)	18	VIM; CDH2; FN1; SNAI1; SNAI2; ZEB1; ZEB2; TWIST1; SPARC; MMP2; SERPINE1; ACTA2; COL1A1; COL3A1; TAGLN; THY1; S100A4; LGALS1	Comprehensive EMT marker panel
EMT (Epithelial)	13	CDH1; EPCAM; KRT8; KRT18; KRT19; CLDN1; CLDN3; CLDN4; CLDN7; OCLN; TJP1; DSP; PKP3	Comprehensive EMT marker panel
MDSC core	10	S100A8; S100A9; S100A12; VCAN; LYZ; ARG1; CYBB; IL1B; CD33; MNDA	Veglia et al., Nat Rev Immunol 2021
NF-kB (HALLMARK_TNFA_SIGNALING_VIA_NFKB)	192	ABCA1; ACKR3; AREG; ATF3; ATP2B1; B4GALT1; B4GALT5; BCL2A1; BCL3; BCL6; BHLHE40; BIRC2; BIRC3; BMP2; BTG1; BTG2; BTG3; CCL2; CCL20; CCL4; CCL5; CCND1; CCNL1; CCR7; CCRL2; CD44; CD69; CD80; CD83; CDKN1A; CEBPB; CEBPD; CFLAR; CLCF1; CSF1; CSF2; CXCL1; CXCL10; CXCL11; CXCL2; CXCL3; CXCL6; CXCL8; DENND5A; DUSP1; DUSP2; DUSP4; DUSP5; EDN1; EFNA1; EGR1; EGR2; EGR3; EHD1; EIF1; ETS2; F2RL1; F3; FJX1; FO…	MSigDB Hallmark gene sets
Th17 cell state	28	IL17A; IL17F; RORC; CCR6; IL23R; IL22; IL26; IL21; BATF; IRF4; STAT3; AHR; RORA; IL1R1; IL6R; TGFBR2; CCL20; CSF2; IFNG; TNF; IL2; CTLA4; ICOS; CD44; IL4I1; LGALS3; CXCR3; KLRB1	Knochelmann et al., Front Immunol 2018
IL-6/JAK/STAT3 Signaling (HALLMARK_IL6_JAK_STAT3_SIGNALING)	87	INHBE; IL17RA; IRF9; IL17RB; MAP3K8; CCR1; FAS; CXCL3; A2M; CD38; SOCS3; TYK2; GRB2; CXCL13; TNFRSF1B; CXCL1; CBL; PF4; CSF1; IFNGR1; HMOX1; TNF; HAX1; IL12RB1; CSF2; IL2RG; JUN; ITGA4; IL18R1; IL6; MYD88; CXCL11; LEPR; LTB; PDGFC; PTPN11; IFNAR1; DNTT; IL1B; SOCS1; TNFRSF12A; PIK3R5; IL2RA; CSF2RA; STAT3; IL13RA1; BAK1; TLR2; CRLF2; CXCL9; PIM1; TNFRSF21; PTPN2; OSMR; CSF3R; IL4R; IL6ST; STAM2; …	MSigDB Hallmark gene sets
Inflammatory Response (HALLMARK_INFLAMMATORY_RESPONSE)	200	ABCA1; ABI1; ACVR1B; ACVR2A; ADGRE1; ADM; ADORA2B; ADRM1; AHR; APLNR; AQP9; ATP2A2; ATP2B1; ATP2C1; AXL; BDKRB1; BEST1; BST2; BTG2; C3AR1; C5AR1; CALCRL; CCL17; CCL2; CCL20; CCL22; CCL24; CCL5; CCL7; CCR7; CCRL2; CD14; CD40; CD48; CD55; CD69; CD70; CD82; CDKN1A; CHST2; CLEC5A; CMKLR1; CSF1; CSF3; CSF3R; CX3CL1; CXCL10; CXCL11; CXCL6; CXCL8; CXCL9; CXCR6; CYBB; DCBLD2; EBI3; EDN1; EIF2AK2; EMP3; E…	MSigDB Hallmark gene sets
Interferon Gamma Response (HALLMARK_INTERFERON_GAMMA_RESPONSE)	200	ADAR; APOL6; ARID5B; ARL4A; AUTS2; B2M; BANK1; BATF2; BPGM; BST2; BTG1; C1R; C1S; CASP1; CASP3; CASP4; CASP7; CASP8; CCL2; CCL5; CCL7; CD274; CD38; CD40; CD69; CD74; CD86; CDKN1A; CFB; CFH; CIITA; CMKLR1; CMPK2; CMTR1; CSF2RB; CXCL10; CXCL11; CXCL9; DDX58; DDX60; DHX58; EIF2AK2; EIF4E3; EPSTI1; FAS; FCGR1A; FGL2; FPR1; GBP4; GBP6; GCH1; GPR18; GZMA; HELZ2; HERC6; HIF1A; HLA-A; HLA-B; HLA-DMA; HLA…	MSigDB Hallmark gene sets
SCENIC BACH1 regulon (C3_Mac)	46	ACSL1; ARHGAP26; ASAP1; AZIN1; BACH1; BTG3; CDC42EP3; CREM; CSGALNACT2; DSE; ELOVL5; FAM102B; FAM210A; FNDC3A; FNDC3B; GPAT4; GPCPD1; HIVEP2; ITGB1; IVNS1ABP; JAK1; JARID2; KAT6A; KCNA3; KDM3A; KMT2C; KMT2E; NAB1; NAMPT; NFKB1; NR3C1; PAG1; PCNX1; PHF21A; PIM1; PPP3CA; RAP1B; RASA2; SEC24A; SLC44A1; SPEN; TP53BP2; TRIP12; USP12; ZFYVE16; ZNF395	pySCENIC (GRNBoost2 + cisTarget); this study
SCENIC NFKB1 regulon (C3_Mac)	76	ABCA1; ACSL1; ACSL4; AFF4; AFTPH; AKT3; ANKRD12; ARAP2; ASAP1; ATP1B3; ATXN1; AZIN1; B3GNT5; B4GALT5; BACH1; BASP1; BAZ1A; BTG3; CCNI; CDC42EP3; CEP170; CSGALNACT2; CTNNB1; CYLD; DNAJB6; DSE; DUSP16; ELOVL7; EML4; EPB41L3; F3; FAM102B; FAM107B; FNBP1; FNDC3A; FNDC3B; FRMD6; GALNTL6; GPBP1; HIVEP1; HIVEP2; IVNS1ABP; JAK1; JARID2; KCNJ2; KDM7A; KMT2E; KPNA4; LDLRAD4; LYN; MAPK6; MIR155HG; MIR3945HG…	pySCENIC (GRNBoost2 + cisTarget); this study
NMF MP1 (stomach)	50	CD74; LYZ; IGKC; TFF1; S100P; IGHA1; LCN2; PIGR; MUC5AC; PGC; TUBA1B; SPINK1; IGLC2; DUSP1; EGR1; HLA-DRA; REG4; FXYD3; NFKBIA; CTSE; H4C3; TFF2; CLDN18; CSTB; CXCL8; HLA-DRB1; DNAJB1; FOSB; CA2; IGHG1; PHGR1; TFF3; HSPA1A; IGHG4; CTSB; SLPI; CEACAM6; GOLM1; ANXA10; ATF3; CEACAM5; H2AZ1; TUBB; ALDH1A1; CXCL3; MT2A; IFI6; MT1E; SEC61G; MUC6	This study
NMF MP2 (stomach)	50	TUBA1B; MKI67; HMGB2; TOP2A; H2AZ1; TUBB; STMN1; PTTG1; UBE2C; CENPF; TPX2; CDC20; CCNB1; KPNA2; NUSAP1; CDKN3; PCLAF; CKS2; UBE2S; MYBL2; BIRC5; H4C3; CENPW; ARL6IP1; CKAP2; TYMS; TK1; CCNB2; LMNB1; ANLN; DTYMK; CDK1; PLK1; CEP55; CENPE; FOXM1; RRM2; MAD2L1; ASPM; UBE2T; TROAP; BUB3; KIF2C; ATAD2; PCNA; AURKA; LBR; MT2A; HMMR; KIF20B	This study
NMF MP3 (stomach)	50	SEC62; SEC61G; FDFT1; ADIRF; PTP4A1; UQCRFS1; ALDH1A1; AKR1C3; GATM; CAPZA2; OAT; GPR160; FXYD3; BCCIP; GOLM1; CSTB; IGFBP2; RPS4Y1; H1-0; LMO4; FAM3B; SOX4; ACLY; ADH1C; CEBPD; ACAA2; DDIT4; MIEN1; HLA-DMA; CAT; MT1E; ELAPOR1; ERBB2; PDZK1IP1; ASS1; CLU; FOXQ1; PLAAT4; GLUL; COTL1; FAM3D; BTG2; CDX1; HMGCS2; SLPI; FABP5; TUBB; CEACAM5; EGR1; CHCHD1	This study
NMF MP4 (stomach)	50	PDZK1IP1; PHGR1; CEACAM5; APOL1; SAA1; DUOX2; MUC17; CEACAM6; MUC3A; MUC13; IL32; KRT7; CES2; C15orf48; LCN2; S100A9; SEC61G; MUC4; IGHA1; ANXA1; CSTB; FABP1; SLPI; IGKC; SAA2; MT2A; S100P; KRT17; CDHR5; SELENOP; KRT20; NNMT; DUOXA2; RSAD2; TM4SF4; H1-2; CEACAM1; BNIP5; AKR1C3; NDUFA4L2; MIEN1; TMEM176A; ADM; CDKN1A; TM4SF20; RPL10P9; CD55; CDA; CCL20; PLAC8	This study
NMF MP5 (stomach)	50	HSPA1A; EDN1; SPINK1; CEACAM6; FXYD3; CEACAM5; SEMA3B; SEC61G; DNAJB1; MUC4; CD55; MUC2; DUSP1; TRIB1; KRT20; ERRFI1; SPINK4; SYT8; DGCR6L; SEC62; SKI; AHNAK2; ANPEP; MUC13; PCSK1N; TFF3; TGM2; PTP4A1; FAAP20; PLK2; ZNF74; TMEM176A; CDKN1A; AK3; MUC3A; CPSF7; BHLHE40; C15orf48; PRKCZ; ADM; C3; LINC01610; ACE2; KRAS; GADD45B; GPR160; ATF3; NPW; HK2; H1-2	This study
