## Supplementary material for "CEACAM5/6^+^ Tumor Cells and IL-1β^+^ Macrophages Drive Resistance to Chemo-immunotherapy in Gastric Cancer": Table S4

Gene_Symbol	Protein_Name	Category	Function	Representative_Agent	Highest_Clinical_Phase	ClinicalTrials_gov
PDCD1	PD-1	Inhibitory checkpoint	T cell inhibitory receptor; engagement suppresses T cell activation and cytokine production	Nivolumab, Pembrolizumab	Approved	NCT02872116, NCT03675737
CD274	PD-L1	Inhibitory checkpoint	Ligand for PD-1; expression on tumor and immune cells mediates immune evasion	Atezolizumab, Durvalumab	Approved	NCT02008227, NCT02125461
CTLA4	CTLA-4	Inhibitory checkpoint	Competes with CD28 for B7 ligand binding; suppresses T cell co-stimulation	Ipilimumab, Tremelimumab	Approved	NCT02872116, NCT03298451
LAG3	LAG-3	Inhibitory checkpoint	Binds MHC class II; suppresses T cell proliferation and cytokine secretion	Relatlimab	Approved	NCT03470922
HAVCR2	TIM-3	Inhibitory checkpoint	Marks terminally exhausted T cells; promotes immune tolerance	Sabatolimab, Cobolimab	Phase II/III	NCT02608268, NCT02817633
TIGIT	TIGIT	Inhibitory checkpoint	Competes with CD226 for PVR binding; suppresses NK and T cell function	Tiragolumab, Domvanalimab	Phase III	NCT04294810, NCT04262856
CD276	B7-H3	Inhibitory checkpoint	Overexpressed in solid tumors; inhibits T cell and NK cell activity	Enoblituzumab, Omburtamab	Phase II/III	NCT01391143, NCT03275402
CD47	CD47	Anti-phagocytic signal	Anti-phagocytic signal on tumor cells; inhibits macrophage-mediated phagocytosis	Magrolimab, Lemzoparlimab	Phase III	NCT03248479, NCT04202003
IDO1	IDO1	Immunosuppressive enzyme	Catalyzes tryptophan catabolism; depletes tryptophan in TME to suppress T cells	Epacadostat, Linrodostat	Phase III	NCT02752074, NCT03661320
VSIR	VISTA	Inhibitory checkpoint	Inhibits T cell activation; expressed on myeloid cells and tumor cells	CI-8993, HMBD-002	Phase I/II	NCT04475523, NCT05082610
BTLA	BTLA	Inhibitory checkpoint	Binds HVEM; delivers inhibitory signals to T and B cells	Icatolimab (TAB004)	Phase I/II	NCT04137900
SIGLEC15	Siglec-15	Inhibitory checkpoint	Suppresses T cell responses; upregulated in PD-L1-negative tumors	NC318	Phase I/II	NCT03665285
KLRC1	NKG2A	Inhibitory receptor	Inhibitory receptor on NK and CD8+ T cells; binds HLA-E	Monalizumab	Phase II	NCT02643550
CD96	TACTILE	Inhibitory receptor	Competes with DNAM-1 for nectin binding; inhibits NK cell cytotoxicity	GSK6097608 (discontinued), AGEN1777 (TIGIT/CD96 bispecific)	Phase I/II	NCT04446351, NCT05543629
PVRIG	PVRIG (CD112R)	Inhibitory receptor	Binds PVRL2 (CD112); inhibits T and NK cell function	COM701	Phase I/II	NCT03667716
VTCN1	B7-H4	Inhibitory checkpoint	Inhibits T cell proliferation and cytokine production	FPA150, SGN-B7H4V	Phase I	NCT03514121, NCT05194072
NT5E	CD73	Immunosuppressive enzyme	Converts AMP to adenosine; adenosine accumulation suppresses immune responses	Oleclumab	Phase II/III	NCT02503774
ENTPD1	CD39	Immunosuppressive enzyme	Converts ATP to AMP; initiates purinergic immunosuppression pathway	TTX-030	Phase I/II	NCT03884556
ADORA2A	A2A receptor	Immunosuppressive receptor	Adenosine receptor; mediates immunosuppression in adenosine-rich TME	Ciforadenant, Etrumadenant	Phase I/II	NCT02655822, NCT03720678
CEACAM1	CEACAM1	Inhibitory receptor	Co-inhibitory receptor for TIM-3; CEACAM6–CEACAM1 axis suppresses T cells	CM24 (Purple Biotech)	Phase I/II	NCT02346955, NCT04731467
CEACAM5	CEACAM5 (CEA)	Tumor-associated antigen / Immune modulator	Overexpressed in solid tumors; promotes immune evasion and macrophage recruitment	Tusamitamab ravtansine, Cibisatamab	Phase I/II	NCT02187848, NCT02324257
CEACAM6	CEACAM6	Inhibitory / Tumor-associated	Suppresses cytotoxic T cell responses via CEACAM1 interaction; enriched in ICB-resistant tumors	NEO-201, CT109-SN-38	Phase I/II	NCT03476681
ICOS	ICOS	Costimulatory	Enhances T cell activation and effector function; important for Tfh cells	Vopratelimab, Feladilimab	Phase I/II	NCT02904226, NCT02723955
CD27	CD27	Costimulatory	TNF receptor superfamily member; promotes T cell expansion and survival	Varlilumab	Phase I/II	NCT01460134
CD70	CD70	Costimulatory ligand	Ligand for CD27; expressed on activated immune cells and some tumors	Cusatuzumab, SGN-CD70A	Phase I/II	NCT04023526, NCT02216890
CD40	CD40	Costimulatory	Activates antigen-presenting cells; enhances anti-tumor immunity	Selicrelumab, Sotigalimab	Phase I/II	NCT02304393, NCT02482168
TNFRSF9	4-1BB (CD137)	Costimulatory	Promotes T cell survival and cytokine production upon activation	Urelumab, Utomilumab	Phase I/II	NCT01471210, NCT01307267
TNFRSF4	OX40	Costimulatory	Enhances T cell survival and memory formation; promotes anti-tumor immunity	BMS-986178, MEDI0562	Phase I/II	NCT02737475, NCT02318394
TNFRSF18	GITR	Costimulatory	Modulates Treg suppressive activity; enhances effector T cell function	TRX518, MK-4166	Phase I/II	NCT01239134, NCT02132754
