## Supplementary material for "CEACAM5/6^+^ Tumor Cells and IL-1β^+^ Macrophages Drive Resistance to Chemo-immunotherapy in Gastric Cancer": Table S5

Patient_ID	Sample_ID	Age	Sex	cTNM_Stage	Differentiation	Specimen_Timing	Specimen_Type	Response_Group
P1	P01-P1	70	M	T4aN3M1	Poor	Pre-treatment	Gastroscopic biopsy	NR
P2	P02-P1	55	M	T4aN3M1	Moderate to poor	Pre-treatment	Gastroscopic biopsy	NR
P21	P21-P1	71	F	T4aN2M1	Poor	Pre-treatment	Gastroscopic biopsy	R
P22	P22-P1	64	M	T4aN2M1	Poor	Pre-treatment	Gastroscopic biopsy	R
P25	P25-P1	61	M	T4aN3aM1	Poor	Pre-treatment	Gastroscopic biopsy	NR
P26	P26-P1	70	M	T4bN2M1	Moderate	Pre-treatment	Gastroscopic biopsy	NR
P3	P03-P1	46	F	T4bN2M1	Moderate to high	Pre-treatment	Gastroscopic biopsy	R
P4	P04-P1	69	M	T4aN2M1	Moderate to high	Pre-treatment	Gastroscopic biopsy	R
